# Blood meal analysis of tsetse flies (*Glossina pallidipes*: Glossinidae) reveals higher host fidelity on wild compared with domestic hosts

**DOI:** 10.1101/692053

**Authors:** Manun Channumsin, Marc Ciosi, Dan Masiga, Harriet Auty, C. Michael Turner, Elizabeth Kilbride, Barbara K. Mable

**Affiliations:** Faculty of Veterinary Medicine, Rajamangala University of Technology Tawan-Ok, Chonburi, 20110, Thailand; Institute of Molecular, Cell and Systems Biology (MCSB), University of Glasgow, University Place, Glasgow G12 8QQ, UK; International Centre of Insect Physiology and Ecology (ICIPE), P.O. Box 30772, 00100 Nairobi, Kenya; Institute of Biodiversity, Animal Health and Comparative Medicine (BAHCM), Graham Kerr Building, University of Glasgow, University Place, Glasgow G12 8QQ, UK; Institute of Infection Immunity and Inflammation (III), University of Glasgow, University Place, Glasgow G12 8QQ, UK

**Keywords:** blood meal, tsetse flies, Trypanosomes, parasites, host, host population structure, African trypanosomiasis

## Abstract

Changes in climate and land use can alter risk of transmission of parasites between domestic hosts and wildlife, particularly when mediated by vectors that can travel between populations. Here we focused on tsetse flies (genus *Glossina*), the cyclical vectors for both Human African Trypanosomiasis (HAT) and Animal African Trypanosomiasis (AAT). The aims of this study were to investigate: 1) the diversity of vertebrate hosts that flies fed on; 2) whether host feeding patterns varied in relation to type of hosts, tsetse feeding behaviour, site or tsetse age and sex; and 3) if there was a relationship between trypanosome detection and host feeding behaviours or host types. Sources of blood meals of *Glossina pallidipes* were identified by sequencing of the mitochondrial cytochrome b gene and analyzed in relationship with previously determined trypanosome detection in the same flies. In an area dominated by wildlife but with seasonal presence of livestock (Nguruman), 98% of tsetse fed on single wild host species, whereas in an area including a mixture of resident domesticated animals, humans and wildlife (Shimba Hills), 52% of flies fed on more than one host species. Multiple Correspondence Analysis revealed strong correlations between feeding pattern, host type and site but these were resolved along a different dimension than trypanosome status, sex and age of the flies. Our results suggest that individual *G. pallidipes* in interface areas may show higher feeding success on wild hosts when available but often feed on both wild and domesticated hosts. This illustrates the importance of *G. pallidipes* as a vector connecting the sylvatic and domestic cycles of African trypanosomes.
