## Extended data3 for "Blood meal analysis of tsetse flies (*Glossina pallidipes*: Glossinidae) reveals higher host fidelity on wild compared with domestic hosts"

### Sheet: Extended Data 3
Supplementary Table 3. Summary of PCR products from the cytb gene that were cloned. Shown are the sample code name
(indicating the site, species of tsetse and sample number), the number of clones identified from each host species, and whether trypanosomes were detected
(Tc = T. congolense, Tv = T. vivax, Tb = T. brucei, Tc/Tv = mixed infection).
Sample	Hosts Identified (number of clones)
	Humanb	Goat	Mouse	Chickens	African elephant	African buffalo	Antelope	Warthog	Trypanosome
									Detection
BRGp108	3	4	2			2			0
BRGp109	1	1	1		3				0
BRGp126	2	2					1		0
BRGp14						6			Tc/Tv
BRGp143	4	6	3						Tc
BRGp33								6	Tc
BRGp34	4	1					1		0
BRGp4						6			Tc/Tv
BRGp52								7	0
BRGp7						6			Tv
ZuGp102a	3			5					Tv
ZuGp104								6	Tv
ZuGp2	5	2	2					2	0
ZuGp54							12		0
ZuGp96	7 (2 types)						4		Tb
MuGp287					3	1			0
MuGp9						6	1		Tc
a also had four clones that were identified as insect
b Note that none of the human clones were identified as haplotype 1, which was the potential contaminant
