## Extended data4 for "Blood meal analysis of tsetse flies (*Glossina pallidipes*: Glossinidae) reveals higher host fidelity on wild compared with domestic hosts"

### Sheet: Extended Data 4
Supplementary Table 4. BLAST analysis of within-species sequence variants, indicating the sequence label, the closest match in BLAST, the accession number, the proportion of sites matching, and the citation for the source.
Sequence	BLAST Result	Accession	Match	Source
Bushbuck type 1	99% Tragelphus scriptus, isolate PH17,Tanzania, mitochondria complete genome, bushbuck	JN632707.1	352/356	Hassanin et al. 2012
Bushbuck type 2	99% Tragelphus scriptus, isolate PH17,Tanzania, mitochondria complete genome, Bushbuck	JN632707.1	351/356	Hassanin et al. 2012
Bushbuck type 3	98% Tragelphus scriptus, isolate PH17,Tanzania, mitochondria complete genome, Bushbuck	JN632707.1	348/356	Hassanin et al. 2012
Antelope type 1	93% Tragelaphus scriptus isolate K10X179 cytochrome b (cytb) gene, complete cds; tRNA-Thr and tRNA-Pro genes, complete sequence; and control region, partial sequence; mitochondrial	MH792179.1	335/359	Hassanin et al. 2012
Antelope type 2	95% Tragelaphus scriptus isolate K10X179 cytochrome b (cytb) gene, complete cds; tRNA-Thr and tRNA-Pro genes, complete sequence; and control region, partial sequence; mitochondrial	MH792179.1	342/359	Hassanin et al. 2012
Lesser Kudu	99% Tragelaphus imberbis mitochondrion, complete genome, Lesser Kudu	EF536356.1	352/357	Hassanin et al. 2012
Buffalo type 1	100% Syncerus caffer isolate TS36 cytochrome B gene, partial cds; mitochondrial; Glossina swynnertoni (tsetse fly) blood meal, Tanzania	KX697557.1	359/359	Auty et al. 2016
Buffalo type 2	100% Syncerus caffer isolate TS22 cytochrome B gene, partial cds; mitochondrial; Glossina swynnertoni (tsetse fly) blood meal, Tanzania	KX697546.1	359/359	Auty et al. 2016
Buffalo type 3	99% Syncerus caffer isolate PP40 cytochrome B gene, partial cds; mitochondrial; Glossina swynnertoni (tsetse fly) blood meal, Tanzania	KX697514.1	358/359	Auty et al. 2016
Buffalo type 4	99% Syncerus caffer isolate TS36 cytochrome B gene, partial cds; mitochondrial; Glossina swynnertoni (tsetse fly) blood meal, Tanzania	KX697557.1	358/359	Auty et al. 2016
Buffalo type 5	99% Syncerus caffer isolate TS22 cytochrome B gene, partial cds; mitochondrial; Glossina swynnertoni (tsetse fly) blood meal, Tanzania	KX697546.1	358/359	Auty et al. 2016
Buffalo type 6	100% Syncerus caffer isolate TS35 cytochrome B gene, partial cds; mitochondrial; Glossina swynnertoni (tsetse fly) blood meal, Tanzania	KX697556.1	359/359	Auty et al. 2016
Buffalo type 7	100% Syncerus caffer isolate PP37 cytochrome B gene, partial cds; mitochondrial; Glossina swynnertoni (tsetse fly) blood meal, Tanzania	KX697511.1	359/359	Auty et al. 2016
Elephant type 1	100% Loxodonta africana isolate ND43 cytochrome B gene, partial cds; mitochondrial; Glossina pallidipes (tsetse fly) blood meal, Tanzania	KX697470.1	359/359	Auty et al. 2016
Elephant type 2	100% Loxodonta africana isolate PP49 cytochrome B gene, partial cds; mitochondrial; Glossina swynnertoni (tsetse fly) blood meal, Tanzania	KX697520.1	359/359	Auty et al. 2016
Elephant type 3	99% Loxodonta africana isolate SW0907 NADH dehydrogenase subunit 5 (ND5) gene, partial cds; NADH dehydrogenase subunit 6 (ND6) gene, complete cds; tRNA-Glu gene, complete sequence; cytochrome b (CYTB) gene, complete cds; tRNA-Thr and tRNA-Pro genes, complete sequence; and D-loop, partial sequence; mitochondrial;	JQ438674.1	358/359	Ishida et al. 2013
Warthog type 1	100% Phacochoerus africanus isolate TS65 cytochrome B gene, partial cds; mitochondrial; Glossina swynnertoni (tsetse fly) blood meal, Tanzania	KX697580.1	359/359	Auty et al. 2016
Warthog type 2	99% Phacochoerus africanus isolate TS65 cytochrome B gene, partial cds; mitochondrial; Glossina swynnertoni (tsetse fly) blood meal, Tanzania	KX697580.1	358/359	Auty et al. 2016
Warthog type 3	99% Phacochoerus africanus isolate TS65 cytochrome B gene, partial cds; mitochondrial; Glossina swynnertoni (tsetse fly) blood meal, Tanzania	KX697580.1	358/359	Auty et al. 2016
Giraffe type 1	100% Giraffa camelopardalis isolate TS44 cytochrome B gene, partial cds; mitochondrial; Glossina swynnertoni (tsetse fly) blood meal, Tanzania	KX697564.1	359/359	Auty et al. 2016
Giraffe type 2	99% Giraffa camelopardalis isolate TS44 cytochrome B gene, partial cds; mitochondrial; Glossina swynnertoni (tsetse fly) blood meal, Tanzania	KX697564.1	358/359	Auty et al. 2016
Giraffe type 3	99% Giraffa camelopardalis isolate TS44 cytochrome B gene, partial cds; mitochondrial; Glossina swynnertoni (tsetse fly) blood meal, Tanzania	KX697564.1	358/359	Auty et al. 2016
Hyaena	100% Crocuta crocuta isolate ND70 cytochrome B gene, partial cds; mitochondrial; Glossina swynnertoni (tsetse fly) blood meal, Tanzania	KX697483.1	359/359	Auty et al. 2016
Human type 1	99% Homo sapiens isolate Tay172 haplogroup M7b1a1a3 mitochondrion, complete genome	MH449449.1	357/359	Duong et al. 2018
Human type 2	100% Homo sapiens isolate TS20 cytochrome B gene, partial cds; mitochondrial; Glossina swynnertoni (tsetse fly) blood meal; Serengeti National Park, Tanzania	KX697544.1	359/359	Auty et al. 2016
Human type 3	99% Homo sapiens isolate ZAM414 mitochondrion, complete genome; haplogroup L1b1a8, Zambia	KJ185412.1	357/359	Barbieri et al. 2014
Domestic chicken	100% Gallus gallus mitochondrial partial cytb gene for cytochrome b, breed Mizo-local , India	FM205716	357/357	Haunshi et al. 2010
Domestic goat	99% Carpa hircus, cyt b gene, breed Assam Hill Goat , India: umaim Meghalaya	FM205715.1	356/357	Haunshi et al. 2010
Domestic cattle	Bos taurus isolate c1 genotype 1 cytochrome b (cytb) gene, partial cds; mitochondrial; Northwestern Spain	AY682374.1	359/359	Prado et al. 2005
Mouse	99% Mus musculus MAI-2032 mitochondrial Cytb gene for cytochrome b, partial cds; Japan:Hokkaido, Saru-gun, Hidaka-cho, Kabari	LC325108.1	354/356	Myoshu and Iwasa 2018
References:
Auty H, Cleaveland S, Malele I, Masoy J, Lembo T, Bessell P, Torr S, Picozzi K, Welburn SC (2016) Quantifying heterogeneity in host-vector contact: Tsetse (Glossina swynnertoni and G. pallidipes) host choice in Serengeti National Park, Tanzania. PLoS One 11:e0161291.
Barbieri C, Vicente M, Oliveira S, Bostoen K, Rocha J, Stoneking M, Pakendor B (2014) Migration and interaction in a contact zone: mtDNA variation among Bantu-speakers in Southern Africa. PLoS One 9(6):e99117. doi:10.1371/journal.pone.0099117
Duong NT, Macholdt E, Ton ND, Arias, L, Schroder R, Phong NV, Thuy VTB, Ha NH, Hue HTT, Xuan, NT, Oanh KTPm Hien, LTT, Hoang NH, Pakendorf B, Stoneking M, Hai NV(2018) Complete human mtDNA genome sequences from Vietnam and the phylogeography of Mainland Southeast Asia. Scientific Repors 8(1):11651. doi:10.1038/s41598-018-29989-0
Hassanin A, Delsuc F, Ropiquet A, Hammer C, van Vuuren BJ, Matthee C, Ruiz-Garcia M, Catzeflis F, Areskoug V, Nguyen TT, Couloux A (2012) Pattern and timing of diversification of Cetartiodactyla (Mammalia, Laurasiatheria), as revealed by a comprehensive analysis of mitochondrial genomes. Comptes Rendus Biologies 335: 32-50.
Haunshi S, Basumatary R, Doley S, Girish PS (2010) Molecular phylogenetic study of poultry and livestock germplasm. Indian Veterinary Journal 87(8): 771-775.
Ishida Y, Georgiadis NJ., Hondo T, Roca AL (2013) Triangulating the provenance of African elephants using mitochondrial DNA. Evolutionary Applications 6(2):253-65.
Myoshu H, Iwasa MA (2018) Colonization and differentiation traits of the Japanese House Mouse, Mus musculus (Rodentia, Muridae), inferred from mitochondrial haplotypes and external body characteristics. Zoological Science 35 (3): 222-232. doi: 10.2108/zs170184
Prado M, Calo P, Cepeda A, Barros-Velazquez J (2005) Genetic evidence of an Asian background in heteroplasmic Iberian cattle (Bos taurus): effect on food authentication studies based on polymerase chain reaction-restriction fragment length polymorphism analysis. Electrophoresis 26 (15):2918-2926
