## Extended data5 for "Blood meal analysis of tsetse flies (*Glossina pallidipes*: Glossinidae) reveals higher host fidelity on wild compared with domestic hosts"

### Sheet: Extended Data 5
Supplementary Table 5. Numbers of males and female G. pallidipes sampled, indicating average age ± standard deviation for each.
Site	Male		Female
	Number	Average Age	Number	Average Age
Buffalo Ridge	56	3.16±1.38	95	2.63±1.11
Zungu Luka	33	2.79±1.23	96	2.73±1.01
Mukinyo	133	2.91±1.22	160	2.38±0.84
