## Extended data6 for "Blood meal analysis of tsetse flies (*Glossina pallidipes*: Glossinidae) reveals higher host fidelity on wild compared with domestic hosts"

### Sheet: Extended Data 6
Supplementary Table 6. Single and mixed species of trypanosomes detected in G. pallidipes in relation to dominant blood meal hosts.
Shown are the host determined, site of sample collection (the number of flies for which a host species identified was identified as dominant at each site is indicated in parentheses
after the name), the species of trypanosomes identified, and the number of samples showing presence of each trypanosome species or coinfection.
Host species	Sites (N individuals)	Single Trypanosoma spp.	N	Multiple Trypanosoma spp.	N
African buffalo	Buffalo Ridge (25)	Tv	3	Tv/Tc	3
		Tc	3
	Mukinyo (107)	Tv	21	Tv/Tc	4
		Tc	8	Tc/Tb	1
		Tb	4	Tb/Tv	1
		Tg	2	Tv/Tc/Tb	1
		Ts	1
African elephants	Buffalo Ridge (3)	none
	Zungu Luka (2)	Tv	1
	Mukinyo (30)	Tv	9	Tv/Tc	2
		Tc	2	Tv/Tb	1
		Tb	2	Tv/Tb/Ts/Tg	1
Antelopes	Buffalo Ridge (3)	Tv	1
	Zungu Luka (6)	Tv	3
	Mukinyo (1)	none
Giraffes	Mukinyo (4)	Tv	1
Warthogs	Buffalo Ridge (2)	Tc	1
	Zungu Luka (1)	Tv	1
	Mukinyo (5)	Tv	1
Hyaena	Mukinyo (2)	none
Domestic cattle	Mukinyo (1)	Ts	1
Domestic goat	Buffalo Ridge (7)	Tv	1	Tv/Tc	2
		Tc	2
	Zungu Luka (8)	Tv	3	Tv/Tg	1
Chicken	Zungu Luka (1)	Tv	1
Mouse	Buffalo Ridge (2)	none
	Zungu Luka (4)	Tv	2
		Tc	1
Humans	Buffalo Ridge (10)	Tv	4
	Zungu Luka (17)	Tv	6		-
		Tc	1	Tc/Tb	1
		Tb	1
		Tg	1	-	-
Tv = T. vivax; Tc = T. congolesnse; Tb = T. brucei; Tg = T. godfreyi; Ts = T. simiae.
