## Extended data7 for "Blood meal analysis of tsetse flies (*Glossina pallidipes*: Glossinidae) reveals higher host fidelity on wild compared with domestic hosts"

### Sheet: Extended Data 7
Supplementary Table 7. Summary of blood meal sources from G. pallidipes in previously published studies.
Shown are the source of tsetse fly samples (including the year of collection in parentheses), the host determined from blood meal analysis,
the proportion of each host found and the reference source of data.
Site of collection (method, year)	Blood meal sources	Proportion (%)	References
Kenya and Ethiopia	ruminants*	52.2	Clausen et al. (1998)
(ELISA, 1983-1993)	suvid**	36.2
	mammals***	8.2
	primates	2.3
	monitor lizards	0.6
	avian	0.5
Nguruman, Kenya	bovines (did not indicate species)	16.8	Bett et al. (2008)
(ELISA, 2004-2005)	antelopes	9.8
	warthogs	28.3
	elephants	13.3
	zebras	11.5
	giraffes	6.2
	goats	6.2
	ostriches	5.3
	sheep	2
	humans	0.9
Nkineji, Kenya	bovines (did not indicate species)	53.9
(ELISA, 2004-2005)	sheep	15.4
	antelopes	15.2
	goats	11.5
	baboons	3.8
Busia, Kenya	bovines (did not indicate species)	58	Okoth et al. (2007)
(ELISA)	warthogs	14.8
	humans	4.9
	antelopes	2.5
Nguruman, Kenya	warthogs	35
(ELISA)	bovines (did not indicate species)	16.7
	antelopes	13.3
	giraffes	11.7
	african buffalo	6.7
	zebras	1.7
	ostriches	1.7
	lions	1.7
	goats	1.7
Nguruman, Kenya	african elephants	46.2	Nyawira, (2009)
(Direct PCR sequencing)	warthogs	38.5
	african buffalo	7.7
	baboons	7.7
Busia, Kenya	cattle	100
(Direct PCR sequencing)
Nguruman, Kenya	african elephants	46.2	Muturi et al. (2011)
(Direct PCR sequencing, 2008-2009)	warthogs	38.5
	african buffalo	0.8
	baboons	0.8
Busia, Kenya (Direct PCR sequencing, 2008-2009)	cattle	100
