## Extended data1 for "Blood meal analysis of tsetse flies (*Glossina pallidipes*: Glossinidae) reveals higher host fidelity on wild compared with domestic hosts"

### Sheet: Extended Data 1
Supplementary Table 1. Locations of traps for sample collection, indicating latitude and longitude of individual traps
Sites	Names of traps	Latitude	Longitude
Buffalo Ridge	BR1	4°14'33.03" S	39°26'12.73" E
	BR2	4°14'28.61" S	39°26'18.04" E
	BR3	4°14'23.78" S	39°26'23.55" E
Zungu Luka	Zu1	4°20'0.54" S	39°15'53.51" E
	Zu2	4°20'4.44" S	39°15'53.10" E
	Zu3	4°20'11.95" S	39°15'52.19" E
	Zu4	4°20'17.60" S	39°15'52.15" E
Mukinyo	Mu1	1°50'2.77" S	36° 4'54.21" E
	Mu2	1°50'2.78" S	36° 4'59.35" E
	Mu3	1°50'6.45" S	36° 5'4.46" E
	Mu4	1°50'10.59" S	36° 5'3.49" E
	Mu5	1°50'15.91" S	36° 5'13.29" E
	Mu6	1°50'19.62" S	36° 5'16.06" E
